# Paleogenomic time series reveal past population dynamics and their relevance for the conservation of the Alpine ibex

**DOI:** 10.64898/2026.09.28.755134

**Authors:** Xenia Wietlisbach, Mathieu Robin, Andreas Füglistaler, Giada Ferrari, Paul Cloarec-Pioffet, Andreas Zechner, Christophe Griggo, Michel Blant, Walter Imhof, Martin Trüssel, Jean-Marc Petillon, Gunther Gressman, Love Dalén, Daniel Wegmann, Christine Grossen

## Abstract

Endangered species often suffer from genetic threats such as inbreeding depression, the accumulation of mutation load and the general loss of genetic diversity, which may deprive them from future adaptation. Since the genetic make-up of a species is strongly affected by its evolutionary past, however, interspecific comparisons are difficult and absolute levels of genetic diversity may be a relatively poor predictor of extinction risk. To better interpret current levels of genetic diversity of actively managed species, the comparison of present-day genomic data to that of ancient material pre-dating recent anthropogenic population declines has been advocated, but remains rarely done at the evolutionary time scales necessary to understand past population dynamics. Here we demonstrate the usefulness of deep genomic time series through 40 high quality ancient genomes of the Alpine ibex, which faced near-extinction in the 19th century but has since been reintroduced across the Alps and recovered remarkably. The samples, which span the last 14,000 years, evidence strong and stable population structure at the continental scale, paired with frequent extinction and recolonization events at the local scale. These metapopulation dynamics resulted in small and largely isolated populations, with present-day, reintroduced populations only having 20% to 40% less neutral genetic diversity and 3% higher mutation load, likely due to efficient purging in the past. At the species level, however, the loss of genetic diversity was dramatic and reduced to the small fraction that segregated within the only surviving population in the Gran Paradiso area. Our analyses of ancient metapopulation dynamics in Alpine ibex underscore the importance of a healthy genetic pool for successful recolonization and long-term survival, as well as the real possibility of regional extinctions.
