## Supplementary Table S1 for "Paleogenomic time series reveal past population dynamics and their relevance for the conservation of the Alpine ibex"

ENA_Samplename	Sample	Species	Population	Age_class	Age_raw	Age_MAP	Age_95.4	C14_lab_ID	Museums_ID	Owner	Country	Longitude_WGS84	Latitude_WGS84	Sex_BeXY	Main_dataset	Exclusion_criterion	Dating_origin	Raw_reads	Percent_Endogenous_NoDup	Total_reads_filtered	Average_read_length_filtered	Approximate_depth_genomewide	Autosomal_sites_with_coverage_filtered	Autosomal_mean_depth_filtered	Autosomal_sites_with_coverage_neutral	Autosomal_mean_depth_neutral	ENA_SampleID	Guidance_for_realignment	Outgroup_for_ancestral_states	Best Bone to sample	Sampling location	Cave segment Ground segment
ib.FR-VaTc8_12370	Te8	Alpine ibex	Ch14k	ancient	12300 ± 45 BP	14197	14806 - 14081	Lyon-11753(SacA39808)	Tmp 13 F5-9 sc .b 1	UGA - Christophe Griggo	France	5.79	45.5	XX	TRUE	NA	Griggo et al 2019	2323973310	26.59	474061540	56.3757	5.1964	1986163791	5.771644949461928	206880918	5.577203911751995	ERS22970110	TRUE	FALSE	Metatarsus	Tempiette cave	Niveau 2 (base) - Décapage 9
ib.FR-VaTc22_11482	Te22	Alpine ibex	Ch14k	ancient	11332 ± 31.8 BP	13215	13304 - 13161	ETH-115062	NA	UGA - Christophe Griggo	France	5.79	45.5	XX	TRUE	NA	this study	1235508988	42.59	399582800	66.3333	4.98816	1987187367	5.5268439229368065	207111615	5.429382020652289	ERS22970100	FALSE	FALSE	Petrous	Tempiette cave	NA
ib.FR-VaTc11_9608	Te11	Alpine ibex	Ch11k	ancient	9538 ± 30 BP	10975	11073 - 10702	ETH-113875	Temp 12 Hors Strati no 2	UGA - Christophe Griggo	France	5.79	45.5	XX	TRUE	NA	this study	1031897880	53.53	490540320	58.5419	5.61112	1991726383	6.230074112119982	207699347	6.198882615	ERS22970089	FALSE	FALSE	Petrous	Tempiette cave	NA
ib.FR-VaTc16_9624	Te16	Alpine ibex	Ch11k	ancient	9554 ± 29 BP	11062	11078 - 10718	ETH-113880	Temp 12 Hors strati no 10	UGA - Christophe Griggo	France	5.79	45.5	XY	TRUE	NA	this study	887846130	54.9	417871266	67.5844	5.81187	1993344965	6.5302068498757215	207887445	6.552484586236358	ERS22970094	FALSE	FALSE	Petrous	Tempiette cave	NA
ib.FR-VaTc2_8775_all	Te2	Alpine ibex	Ch10k	ancient	8705 ± 45 BP	9565	9888 - 9544	Lyon-10957(SacA36331)	Temp 12 Hors Strat no II	UGA - Christophe Griggo	France	5.79	45.5	XY	TRUE	NA	Griggo et al 2019	6775500196	49.4	2783408356	65.7873	37.6177	1998784227	42.50573478147099	208403625	41.98592666240078	ERS22970097	FALSE	FALSE	Petrous	Tempiette cave	Niveau 1 - Décapage 3
ib.FR-VaTc5_9360	Te5	Alpine ibex	Ch10k	ancient	9290 ± 45 BP	10501	10645 - 10293	Lyon-11750(SacA39805)	Tmp 13 F5-5 sc .d 11	UGA - Christophe Griggo	France	5.79	45.5	XY	TRUE	NA	Griggo et al 2019	1036519416	49.1	439347130	65.9044	5.78879	1989424773	6.582225893052535	207524349	6.502455410723917	ERS22970109	FALSE	FALSE	Femur	Tempiette cave	Niveau 1 (base) - Décapage 5
ib.FR-VaTc12_8589	Te12	Alpine ibex	Ch10k	ancient	8519 ± 28 BP	9531	9539 - 9481	ETH-113876	Temp 12 F6-2 sc.C no 1	UGA - Christophe Griggo	France	5.79	45.5	XX	TRUE	NA	this study	1087911580	50.5	465500356	65.1478	6.09637	1994772287	6.739787254245382	207999037	6.682445008070373	ERS22970090	FALSE	FALSE	Petrous	Tempiette cave	NA
ib.FR-VaTc13_8902	Te13	Alpine ibex	Ch10k	ancient	8832 ± 29 BP	9899	10145 - 9713	ETH-113877	Temp 13 diaclase VI.1 (8) no 101	UGA - Christophe Griggo	France	5.79	45.5	XX	TRUE	NA	this study	871637214	54.45	398430314	68.0388	5.57155	1992344437	6.128528773	207749749	6.079359432856997	ERS22970091	FALSE	FALSE	Petrous	Tempiette cave	NA
ib.FR-VaTc14_9085	Te14	Alpine ibex	Ch10k	ancient	9015 ± 28 BP	10201	10238 - 10170	ETH-113878	Temp 13 diaclase VI-2 (4)	UGA - Christophe Griggo	France	5.79	45.5	XY	TRUE	NA	this study	1081488374	49.98	441443934	63.7964	5.63986	1993651194	6.3821157226187895	207830642	6.296920612375878	ERS22970092	FALSE	FALSE	Petrous	Tempiette cave	NA
ib.FR-VaTc15_8985	Te15	Alpine ibex	Ch10k	ancient	8915 ± 28 BP	10049	10184 - 9909	ETH-113879	Temp 12 Hors strati no 9	UGA - Christophe Griggo	France	5.79	45.5	XY	TRUE	NA	this study	923868476	52.96	415203580	66.8152	5.69161	1993532822	6.3952348304559425	207875929	6.366704591338516	ERS22970093	FALSE	FALSE	Petrous	Tempiette cave	NA
ib.FR-VaTc19_9068	Te19	Alpine ibex	Ch10k	ancient	8639 ± 27.7 BP	9548	9676 - 9539	ETH-115059	NA	UGA - Christophe Griggo	France	5.79	45.5	XX	TRUE	NA	this study	978289798	44.86	332276412	63.7752	3.98473	1966812281	4.4272866350078814	204907725	4.362109905	ERS22970096	FALSE	FALSE	Petrous	Tempiette cave	NA
ib.FR-VaTc20_8790	Te20	Alpine ibex	Ch10k	ancient	8918 ± 28 BP	9969	10185 - 9909	ETH-115060	NA	UGA - Christophe Griggo	France	5.79	45.5	XX	TRUE	NA	this study	756458408	52.02	332392184	67.319	4.23146	1974526620	4.663947551623659	205792626	4.617605683911717	ERS22970098	FALSE	FALSE	Petrous	Tempiette cave	NA
ib.FR-VaTc21_8850	Te21	Alpine ibex	Ch10k	ancient	8700 ± 28 BP	9567	9733 - 9546	ETH-115061	NA	UGA - Christophe Griggo	France	5.79	45.5	XX	TRUE	NA	this study	1085230954	42.3	356814544	62.6758	4.20439	1974448734	4.656190387064228	205578390	4.559784838086161	ERS22970099	FALSE	FALSE	Petrous	Tempiette cave	NA
ib.FR-VaTc24_8881	Te24	Alpine ibex	Ch10k	ancient	8731 ± 27.9 BP	9688	9888 - 9552	ETH-115064	NA	UGA - Christophe Griggo	France	5.79	45.5	XY	TRUE	NA	this study	768189692	59.29	387855580	68.9489	5.07225	1988126272	5.727732339679796	207298015	5.676511260143452	ERS22970102	FALSE	FALSE	Petrous	Tempiette cave	NA
ib.FR-VaTc27_9459	Te27	Alpine ibex	Ch10k	ancient	9309 ± 28.5 BP	10550	10645 - 10408	ETH-115067	NA	UGA - Christophe Griggo	France	5.79	45.5	XX	TRUE	NA	this study	910197850	57.07	453042800	61.4076	5.23317	1989464531	5.805807082897372	207360899	5.695614104608026	ERS22970105	FALSE	FALSE	Petrous	Tempiette cave	NA
ib.FR-VaTc30_9299	Te30	Alpine ibex	Ch10k	ancient	9149 ± 28.6 BP	10250	10475 - 10235	ETH-115070	NA	UGA - Christophe Griggo	France	5.79	45.5	XY	TRUE	NA	this study	790225002	57.58	382589460	70.9865	5.14232	1989932057	5.815712367556058	207426019	5.7145353034831174	ERS22970108	FALSE	FALSE	Petrous	Tempiette cave	NA
ib.FR-VaTc17_7245	Te17	Alpine ibex	Ch8k	ancient	7175 ± 27 BP	7975	8021 - 7941	ETH-113881	Temp 13 Hors strati no 3	UGA - Christophe Griggo	France	5.79	45.5	XX	TRUE	NA	this study	1095035260	41.54	377349820	64.1858	4.89426	1982938491	5.430331565840344	206814995	5.395193351897125	ERS22970095	FALSE	FALSE	Petrous	Tempiette cave	NA
ib.FR-VaTc26_7830	Te26	Alpine ibex	Ch8k	ancient	7680 ± 26.5 BP	8425	8538 - 8410	ETH-115066	NA	UGA - Christophe Griggo	France	5.79	45.5	XX	FALSE	relatedness	this study	821857250	59.03	399891378	67.1602	5.07048	1987875748	5.590869180127699	207227287	5.516858431637696	ERS22970104	FALSE	FALSE	Petrous	Tempiette cave	NA
ib.FR-VaTc29_7856	Te29	Alpine ibex	Ch8k	ancient	7706 ± 26.5 BP	8455	8545 - 8417	ETH-115069	NA	UGA - Christophe Griggo	France	5.79	45.5	XX	TRUE	NA	this study	942787466	57.7	458427898	64.0401	5.52451	1990937000	6.094694948905755	207509364	5.964633160900441	ERS22970107	FALSE	FALSE	Petrous	Tempiette cave	NA
ib.FR-VaTc1_6415	Te1	Alpine ibex	Ch7k	ancient	6345 ± 35 BP	7264	7414 - 7166	Lyon-10956(SacA36330)	Tmp 12 Hors strati no 8	UGA - Christophe Griggo	France	5.79	45.5	XY	TRUE	NA	Griggo et al 2019	928759648	50.37	403261366	65.2006	5.37966	1991614193	6.059259471817408	207679132	6.011785579982766	ERS22970088	TRUE	FALSE	Skull	Tempiette cave	Surface -décapage 1
ib.FR-VaTc23_6579	Te23	Alpine ibex	Ch7k	ancient	6429 ± 25.2 BP	7415	7422 - 7281	ETH-115063	NA	UGA - Christophe Griggo	France	5.79	45.5	XX	TRUE	NA	this study	1263726988	30.36	305018120	57.1148	3.26571	1928679074	3.6653416213568666	200266962	3.550635573172676	ERS22970101	FALSE	FALSE	Petrous	Tempiette cave	NA
ib.FR-VaTc25_6387	Te25	Alpine ibex	Ch7k	ancient	6237 ± 25.1 BP	7163	7252 - 7017	ETH-115065	NA	UGA - Christophe Griggo	France	5.79	45.5	XX	TRUE	NA	this study	750974900	57.3	368062534	71.2718	4.97949	1987323850	5.484664289680139	207160842	5.398528988812477	ERS22970103	FALSE	FALSE	Petrous	Tempiette cave	NA
ib.FR-VaTc28_6550	Te28	Alpine ibex	Ch7k	ancient	6400 ± 25.3 BP	7319	7420 - 7264	ETH-115068	NA	UGA - Christophe Griggo	France	5.79	45.5	XX	TRUE	NA	this study	1144357796	48.98	489200562	64.6804	5.98598	1994374215	6.622191201294787	207910675	6.486247036	ERS22970106	FALSE	FALSE	Petrous	Tempiette cave	NA
ib.CH-VSGi2_6212	Gi2	Alpine ibex	Vs8k	ancient	6142 ± 22 BP	7137	7157 - 6949	ETH-104333	EVG17-n°2	ISSKA - Michel Blant	Switzerland	6.91	46.15	XY	TRUE	NA	Reynaud Savioz and Blant 2021	1206466644	42.7	395434882	72.4906	5.95849	1994647916	6.7111656266065545	208012616	6.676046377739817	ERS22970082	FALSE	FALSE	Skull	Grotte de Giétroz	NA
ib.CH-VsGi5_7526	Gi5	Alpine ibex	Vs8k	ancient	7456 ± 27 BP	8322	8346 - 8190	ETH-93237	EVG18-8	ISSKA - Michel Blant	Switzerland	6.91	46.15	XY	TRUE	NA	Reynaud Savioz et al 2018	1189784196	46.35	483598306	60.2366	5.69304	1991681406	6.476234691914333	207605476	6.3252043865512375	ERS22970084	FALSE	FALSE	Skull	Grotte de Giétroz	NA
ib.CH-VsGi6_7625	Gi6	Alpine ibex	Vs8k	ancient	7555 ± 27 BP	8376	8411 - 8335	ETH-93238	EVG18-10	ISSKA - Michel Blant	Switzerland	6.91	46.15	XY	TRUE	NA	Reynaud Savioz et al 2018	2127410790	29.7	423589032	59.318600000000004	4.82643	1978127833	5.485937513268817	206220558	5.412341715534525	ERS22970085	TRUE	FALSE	Skull	Grotte de Giétroz	NA
ib.CH-VSGi1_4188	Gi1	Alpine ibex	Vs5k	ancient	4118 ± 21 BP	4782	4811 - 4527	ETH-104332	EVG17-n°1	ISSKA - Michel Blant	Switzerland	6.91	46.15	XY	TRUE	NA	Reynaud Savioz and Blant 2021	739123296	52.69	333874234	65.9874	4.3326	1973760014	4.906424143733267	205894352	4.895942121202798	ERS22970081	TRUE	FALSE	Skull	Grotte de Giétroz	NA
ib.CH-VsGi4_4741	Gi4	Alpine ibex	Vs5k	ancient	4671 ± 24 BP	5389	5466 - 5321	ETH-93236	EVG18-7	ISSKA - Michel Blant	Switzerland	6.91	46.15	XY	TRUE	NA	Reynaud Savioz et al 2018	1413247842	33.71	378568930	72.0099	5.83054	1993989700	6.538414860607422	207903797	6.452200230119597	ERS22970083	FALSE	FALSE	Skull	Grotte de Giétroz	NA
ib.CH-OwFl1_4600	Fi	Alpine ibex	CS	ancient	4530 ± 65 BP	5290	5444 - 4963	ETH-17122	Fikenloch	Stiftung Naturerbe Karst und Höhlen	Switzerland	8.36	46.78	XY	FALSE	sequencing depth		847041674	16.59	25379292	74.6359	0.362071	646094143	0.3942843780280495	66839041	0.39027980535764245	ERS22970076	FALSE	FALSE	Molar	Fikenloch	Nr.3, Fikengrat
ib.CH-UrGu1_11240	Gu	Alpine ibex	CS	ancient	11170 ± 45 BP	13097	13170 - 12935	ETH-39837	WI	Bundesbriefmuseum Schwyz - Walter Imhof	Switzerland	8.68	46.85	XX	TRUE	NA		1424398592	37.82	422741056	61.9254	5.03423	1985312332	5.605078174	206880230	5.5034561142725344	ERS22970080	TRUE	FALSE	Bone	Gumpischhöhle	NA
ib.CH-SzKs2_3325	Kn	Alpine ibex	CS	ancient	3255 ± 60 BP	3457	3631 - 3363	UZ-4532/ETH-23847	50.04.23/161.1	Bundesbriefmuseum Schwyz - Walter Imhof	Switzerland	8.68	46.96	XY	TRUE	NA		1767119464	31.32	414854490	61.6009	5.02289	1986629134	5.675566512983707	207046992	5.58274445	ERS22970079	TRUE	FALSE	Femur	Knochenloch Saum	NA
ib.CH-GlSi2_3504	Si	Alpine ibex	CS	ancient	3434 ± 30 BP	3649	3824 - 3577	-	38486.a (C14)	Werner Müller	Switzerland	9.121	47.33	XY	TRUE	NA		812969144	53.67	370987410	65.5822	4.95458	1988398963	5.590752672804145	207312741	5.551565990466679	ERS22970068	FALSE	FALSE	Skull	Siwellen	Al Segno 1
ib.CH-LuEl1_4493	Ed1	Alpine ibex	CS	ancient	4423 ± 27 BP	4977	5268 - 4873	ETH-62928	Fund-Nr. 1 / MP 1/48 Edisloch	Nutur-Museum Luzern	Switzerland	8.057	46.89	XY	TRUE	NA		830167018	27.73	141072704	71.3897	1.91739	1746949138	2.1098274047481906	181388519	2.081455071512378	ERS22970069	TRUE	FALSE	Molar	Edisloch	NA
ib.CH-LuEl2_6660	Ed2	Alpine ibex	CS	ancient	6590 ± 30 BP	7435	7564 - 7429	ETH-62929	Fund-Nr. 2 / MP 1/51 Edisloch	Nutur-Museum Luzern	Switzerland	8.057	46.89	XY	TRUE	NA		791147488	73.77	548932022	71.8993	7.47524	1997570936	8.248076198	208309947	8.213582795	ERS22970070	FALSE	FALSE	Molar	Edisloch	NA
ib.CH-LuEl3_8671	Ed3	Alpine ibex	CS	ancient	8601 ± 33 BP	9542	9677 - 9497	ETH-64912	Edisloch I/Fund-Nr. 1.11.1991	Nutur-Museum Luzern	Switzerland	8.057	46.89	XY	TRUE	NA		761390602	31.18	165848762	59.1511	1.84397	1730066381	2.061303268610736	178807784	2.010200152368126	ERS22970071	FALSE	FALSE	Molar	Edisloch	NA
ib.CH-LuEl4_3372	Ed4	Alpine ibex	CS	ancient	3302 ± 26 BP	3543	3568 - 3458	ETH-64913	Edisloch II/ Fund-Nr. 4	Nutur-Museum Luzern	Switzerland	8.057	46.89	XY	TRUE	NA		834667492	18.54	51044764	87.4216	0.895824	1230031774	0.9628665361033241	128214199	0.9618193886307747	ERS22970072	FALSE	FALSE	Tibia	Edisloch II	NA
ib.CH-SzKa1_8200_all	Ka1	Alpine ibex	CS	ancient	8130 ± 40 BP	9022	9263 - 8994	ETH-39839	133-09.02/04	Bundesbriefmuseum Schwyz - Walter Imhof	Switzerland	8.46	46.92	XY	TRUE	NA		6446557450	44.42	2255655898	66.7856	30.2015	1998810439	34.06685515999788	208426617	33.53190072	ERS22970077	FALSE	FALSE	Molar	Kapuzinerhöhle	NA
ib.CH-SzKa2_6025	Ka2	Alpine ibex	CS	ancient	5955 ± 35 BP	6760	6884 - 6675	ETH-39840	133-09.02/04	Bundesbriefmuseum Schwyz - Walter Imhof	Switzerland	8.46	46.92	XY	TRUE	NA		991490392	50.73	437346476	64.229	5.43138	1985777949	6.151939719994266	207118073	6.149489196	ERS22970078	FALSE	FALSE	Phalanx	Kapuzinerhöhle	NA
ib.CH-NwPi1_4256	Ob1	Alpine ibex	CS	ancient	4186 ± 21 BP	4732	4834 - 4623	ETH-95758	130.18.03.01	Martin Trüssel	Switzerland	8.21	47.06	XY	FALSE	relatedness		803284196	52.44	371332912	68.2494	5.27964	1989998364	5.959131217960252	207566591	5.957756358546775	ERS22970074	FALSE	FALSE	Petrous bone	Oberhaupthöle	NA
ib.CH-NwPi2_4244	Ob2	Alpine ibex	CS	ancient	4174 ± 21 BP	4751	4830 - 4589	ETH-95757	130-18.02.15 Fund 2b	Martin Trüssel	Switzerland	8.21	46.98	XY	TRUE	NA		1249705288	50.37	552342594	62.3127	6.55845	1989024593	7.552406840872405	207561006	7.627399965543903	ERS22970075	FALSE	FALSE	Petrous bone	Oberhaupthöle	NA
ib.CH-MuSh1_8885	Ste	Alpine ibex	CS	ancient	8815 ± 70 BP	9893	10165 - 9562	ETH-29331	WI	Bundesbriefmuseum Schwyz - Walter Imhof	Switzerland	8.85	46.98	XY	TRUE	NA		1870639984	31.93	424506542	63.8221	5.55419	1993099116	6.296824863766437	207771192	6.180975874221514	ERS22970073	TRUE	FALSE	Molar	Steinbockhöhle	NA
ib.CH-BeGw1_200	Str	Alpine ibex	CS	ancient	950 ± 50 BP	904	954 - 738	-	1051296	Naturhistoirsches Museum Bern	Switzerland	8.11	46.59	XY	FALSE	sequencing depth		838960948	14.92	19012766	58.4434	0.208758	412867274	0.23331895339103484	42273488	0.22867229931915362	ERS22970067	FALSE	FALSE	Skull fragment	Strahlegg	NA
ib.AT-TiGg1_7282	Sc	Alpine ibex	At	ancient	7212 ± 27 BP	8016	8164 - 7952	ETH-113882	?	Nationalpark Hohe Thauern	Austria	12.7	47.06	XY	TRUE	NA	this study	1334051928	38.48	391438070	61.9725	4.60261	1966972972	5.274381081357803	205394050	5.304461579055218	ERS22970065	TRUE	FALSE	Skull	Schere	Gletscher
ib.AT-SaHg1_9357	SHg	Alpine ibex	At	ancient	9287 ± 29 BP	10450	10575 - 10306	ETH-113874	H-01586	Museum für Natur und Technik	Austria	13.11	47.53	XY	TRUE	NA	this study	2271534768	25.94	402044298	54.1898	4.12524	1967523683	4.7535405848489045	204659098	4.609386217389379	ERS22970059	TRUE	FALSE	Petreous	NA	NA
ib.AT-SaGo1_276	SGo	Alpine ibex	AtH	historic	1744 CE	206	NA	-	letzter Steinbock	Zehnerthof Göriach	Austria	13.76	47.18	XY	FALSE	historic sample	NA	1099787844	41.23	391793068	65.0926	5.25214	1982833296	5.721801243943926	206931483	5.855985383	ERS22970058	FALSE	FALSE	Horn	Göriach	NA
ib.AT-SaKm2_101e	SKm	Alpine ibex	AtH	historic	~1900 CE	50	NA	-	980707-33	Stift Kremsmünster - Sternwarte Kremsmünster	Austria	14.13	48.06	XY	FALSE	historic sample	NA	1429538870	33.03	396967698	65.622	5.35131	1969283762	5.599068408661516	205943968	6.13615089	ERS22970060	FALSE	FALSE	Horns	NA	NA
ib.AT-TiZz1_270e	TZz	Alpine ibex	AtH	historic	1750 CE	200	NA	-	NA	Hotel Bräu - Zell am Ziller	Austria	11.88	47.23	XY	FALSE	historic sample	NA	1225328838	37.45	430057150	63.5007	5.72816	1990580686	6.256502111815929	207616448	6.3049977744205306	ERS22970066	FALSE	FALSE	Horn	Zell am Ziller	NA
ib.AT-SaLn3_320e	SLn3	Alpine ibex	AtH	historic	1700 CE	250	NA	-	NA	Apothekenmuseum Winkler	Austria	13.02	47.8	XY	FALSE	historic sample	NA	1329485168	41.58	489764048	58.4282	5.56917	1992508179	6.252996729172828	207682098	6.160716449047069	ERS22970061	FALSE	FALSE	Horn	Salzburg?	NA
ib.AT-Saln4_130	SLn4	Alpine ibex	AtH	historic	1890 CE	60	NA	-	Wandrophäe Steinbock	Senningerbräu - Bramberg am Wildkogel	Austria	14.08	48.32	XY	FALSE	historic sample	NA	1211210108	46.86	533188528	60.9868	6.38186	1992717410	7.136341998265987	207816372	7.111258880698256	ERS22970062	TRUE	FALSE	NA	NA	NA
ib.AT-SaLu1_278	SLu1	Alpine ibex	AtH	historic	1742 CE	208	NA	-	Wandrophäe Steinbock	Dommuseum Salzburg	Austria	13.52	47.12	XY	FALSE	historic sample	NA	1238987528	41.8	472076880	64.3982	6.23333	1989571609	6.740412057973201	207592099	7.018335563246722	ERS22970063	FALSE	FALSE	Horn	Salzburg	NA
ib.AT-SaLu4_320e	SLu4	Alpine ibex	AtH	historic	1700 CE	250	NA	-	Wandrophäe Steinbock	Schloss Moosham - Wilczek Theresita	Austria	13.52	47.12	XY	FALSE	historic sample	NA	1246610694	38.81	449282148	65.3585	6.17863	1986875225	6.630174202161398	207344390	6.801315501529825	ERS22970064	FALSE	FALSE	Horn	Salzburg	NA
ib.IT-PiPi1_214	Ppi	Alpine ibex	ItH	historic	1806 CE	144	NA	-	1031425	Naturhistoirsches Museum Bern	Italy	7.43	45.39	XX	FALSE	historic sample	NA	1031461806	21.78	76802182	70.269	1.02901	1320283188	1.1041181997088658	136212918	1.0838393779744189	ERS22970114	FALSE	FALSE	Molar	NA	NA
ib.IT-VaCo1_145	Vco	Alpine ibex	ItH	historic	1875 CE	75	NA	-	1031428	Naturhistoirsches Museum Bern	Italy	7.35	45.61	XY	FALSE	historic sample	NA	988471080	16.06	59205722	69.23	0.770365	908381717	0.6881937447003369	107434127	0.8640078516799017	ERS22970115	FALSE	FALSE	Molar	Val de Cogne	NA
ib.IT-AoVc1_155	AVc1	Alpine ibex	ItH	historic	01.01.1865	85	NA	-	11046	Zoologischers Museum Zürich	Italy	7.28	45.74	XY	FALSE	historic sample	NA	2408401354	45.26	984073656	66.0984	12.4405	1996792630	13.723857283286192	208259621	14.552767549581807	ERS22970112	FALSE	FALSE	Horn	NA	NA
ib.IT-AoVc3_214	Avc3	Alpine ibex	ItH	historic	1806 CE	144	NA	-	1031420	Naturhistoirsches Museum Bern	Italy	7.35	45.61	XX	FALSE	historic sample	NA	1000861934	19.38	36664916	76.0608	0.532927	855134393	0.561411503	89008475	0.5599013549448325	ERS22970113	FALSE	FALSE	Horn cone	Val de Cogne	NA
ib.GPO03D_gp	gp1	Alpine ibex	Gp	present-day	0	0	NA	-	NA	NA	Italy	7.15	45.47	XY	TRUE	NA	NA	392132072	87.3	326620184	150.432	18.1787	1998709720	18.872255237674928	208423130	18.77580758822591	NA	TRUE	FALSE	NA	NA	NA
ib.GPO39B_gp	gp2	Alpine ibex	Gp	present-day	0	0	NA	-	NA	NA	Italy	7.16	45.46	XY	TRUE	NA	NA	388486718	87.16	323107148	150.449	17.9777	1998621496	18.694067315664338	208420325	18.579130330851985	NA	TRUE	FALSE	NA	NA	NA
ib.GPR21C_gp	gp3	Alpine ibex	Gp	present-day	0	0	NA	-	NA	NA	Italy	7.14	45.56	XY	TRUE	NA	NA	428678126	91.55	379779166	132.597	18.4476	1998703008	19.14284146003932	208420101	19.218478945287053	NA	TRUE	FALSE	NA	NA	NA
ib.GPV05C_gp	gp4	Alpine ibex	Gp	present-day	0	0	NA	-	NA	NA	Italy	7.23	45.58	XX	TRUE	NA	NA	456737148	91.8	406090320	132.766	20.0099	1998638847	20.228873150186413	208412298	20.28164565808917	NA	TRUE	FALSE	NA	NA	NA
ib.GPV09K_gp	gp5	Alpine ibex	Gp	present-day	0	0	NA	-	NA	NA	Italy	7.24	45.57	XY	TRUE	NA	NA	376330880	88.31	317023574	150.452	17.6679	1998674035	18.37297902210074	208421689	18.287341133214106	NA	TRUE	FALSE	NA	NA	NA
ib.GPV13G_gp	gp6	Alpine ibex	Gp	present-day	0	0	NA	-	NA	NA	Italy	7.23	45.58	XY	TRUE	NA	NA	378488608	85.91	309699772	150.45	17.2809	1998627690	17.972641753184636	208417692	17.836658587233714	NA	TRUE	FALSE	NA	NA	NA
ib.GPV18C_gp	gp7	Alpine ibex	Gp	present-day	0	0	NA	-	NA	NA	Italy	7.23	45.58	XY	TRUE	NA	NA	473731492	92.32	424313990	133.395	20.993	1998691033	21.899957577556858	208420150	21.709975764579756	NA	TRUE	FALSE	NA	NA	NA
ib.BE0010_br	br1	Alpine ibex	Br	present-day	0	0	NA	-	NA	NA	Switzerland	8.091	46.78	XX	TRUE	NA	NA	481552674	91.78	427401704	132.887	21.1373	1998778699	21.497458250085362	208426808	21.468042742314033	NA	FALSE	FALSE	NA	NA	NA
ib.BE0283_br	br2	Alpine ibex	Br	present-day	0	0	NA	-	NA	NA	Switzerland	8.1	46.77	XX	TRUE	NA	NA	521369702	91.78	463015302	132.615	22.8605	1998771825	23.29519211085384	208425517	23.246209943257785	NA	FALSE	FALSE	NA	NA	NA
ib.BE0309_bo	br3	Alpine ibex	Br	present-day	0	0	NA	-	NA	NA	Switzerland	7.76	46.51	XX	TRUE	NA	NA	447186874	91.57	397006708	132.65	19.4855	1998619089	19.736909158158248	208411991	19.78148980251755	NA	FALSE	FALSE	NA	NA	NA
ib.BE0407_bo	br4	Alpine ibex	Br	present-day	0	0	NA	-	NA	NA	Switzerland	7.72	46.51	XY	TRUE	NA	NA	414229272	91.47	367013384	133.299	18.1737	1998652815	18.861159372135834	208413870	18.843839894590385	NA	FALSE	FALSE	NA	NA	NA
ib.BE0463_bo	br5	Alpine ibex	Br	present-day	0	0	NA	-	NA	NA	Switzerland	7.73	46.51	XY	TRUE	NA	NA	446819276	92.46	399855874	132.844	19.7043	1998713207	20.56977787920537	208420361	20.45623107725507	NA	FALSE	FALSE	NA	NA	NA
ib.OW0002_br	br6	Alpine ibex	Br	present-day	0	0	NA	-	NA	NA	Switzerland	8.051	46.79	XY	TRUE	NA	NA	476454012	91.11	419491398	133.267	20.7819	1998771243	21.555160894104986	208427967	21.605446272210642	NA	FALSE	FALSE	NA	NA	NA
ib.VS0031_wh	pl1	Alpine ibex	Pl	present-day	0	0	NA	-	NA	NA	Switzerland	7.79	46.19	XX	TRUE	NA	NA	423132340	92.26	378821532	132.863	18.7246	1998669132	19.100998405829728	208419179	18.912617983694425	NA	FALSE	FALSE	NA	NA	NA
ib.VS0079_wh	pl2	Alpine ibex	Pl	present-day	0	0	NA	-	NA	NA	Switzerland	7.8	46.2	XY	TRUE	NA	NA	498192022	91.54	446674260	125.489	20.965	1998637993	21.85317601808029	208412109	21.731826302639266	NA	FALSE	FALSE	NA	NA	NA
ib.VS0081_wh	pl3	Alpine ibex	Pl	present-day	0	0	NA	-	NA	NA	Switzerland	7.8	46.2	XY	TRUE	NA	NA	480063740	91.89	432007878	125.488	20.2603	1998649764	21.233618422086572	208415691	20.971206815999228	NA	FALSE	FALSE	NA	NA	NA
ib.VS0139_pl	pl4	Alpine ibex	Pl	present-day	0	0	NA	-	NA	NA	Switzerland	7.37	46.06	XY	TRUE	NA	NA	465003376	92.22	414871658	132.679	20.5174	1998655730	21.35077212891185	208416889	21.24110076104565	NA	FALSE	FALSE	NA	NA	NA
ib.VS1121_pl	pl5	Alpine ibex	Pl	present-day	0	0	NA	-	NA	NA	Switzerland	7.27	46.1	XX	TRUE	NA	NA	454731886	91.19	401717262	133.264	19.9456	1998713087	20.169131437902905	208422823	20.184959867052374	NA	FALSE	FALSE	NA	NA	NA
ib.VS1124_pl	pl6	Alpine ibex	Pl	present-day	0	0	NA	-	NA	NA	Switzerland	7.35	45.94	XY	TRUE	NA	NA	407703000	91.32	360769992	132.899	17.8614	1998609166	18.486121233046497	208413822	18.605269059692784	NA	FALSE	FALSE	NA	NA	NA
ib.GR0140_rh	al1	Alpine ibex	Al	present-day	0	0	NA	-	NA	NA	Switzerland	9.29	46.63	XX	TRUE	NA	NA	434638794	89.91	382160616	125.488	17.92	1998582321	18.102955148054736	208406954	18.12998601274747	NA	FALSE	FALSE	NA	NA	NA
ib.GR0201_al	al2	Alpine ibex	Al	present-day	0	0	NA	-	NA	NA	Switzerland	10.04	46.62	XX	TRUE	NA	NA	449117972	90.34	396592594	125.491	18.6182	1998677213	18.79261121	208421995	18.843617977135974	NA	FALSE	FALSE	NA	NA	NA
ib.GR0323_al	al3	Alpine ibex	Al	present-day	0	0	NA	-	NA	NA	Switzerland	9.93	46.48	XX	TRUE	NA	NA	453713392	91.04	399754776	133.246	19.8021	1998642698	19.896674492828136	208424179	20.043859639990348	NA	FALSE	FALSE	NA	NA	NA
ib.GR0442_al	al4	Alpine ibex	Al	present-day	0	0	NA	-	NA	NA	Switzerland	10.01	46.47	XY	TRUE	NA	NA	450865840	91.22	398262260	132.776	19.6642	1998666099	20.311610332494187	208411918	20.443360157558658	NA	FALSE	FALSE	NA	NA	NA
ib.NW0045_ob	al5	Alpine ibex	Al	present-day	0	0	NA	-	NA	NA	Switzerland	8.46	46.9	XY	TRUE	NA	NA	417597270	92	371908206	132.646	18.3558	1998638110	19.06112288761908	208421279	19.037536602166803	NA	FALSE	FALSE	NA	NA	NA
ib.NW0061_ob	al6	Alpine ibex	Al	present-day	0	0	NA	-	NA	NA	Switzerland	8.56	46.95	XX	TRUE	NA	NA	440136374	91.66	390324372	133.179	19.3732	1998662441	19.570610897814095	208415767	19.582476306803425	NA	FALSE	FALSE	NA	NA	NA
ib.UR0036_ob	al7	Alpine ibex	Al	present-day	0	0	NA	-	NA	NA	Switzerland	8.5	46.89	XX	TRUE	NA	NA	457280464	89.54	396524022	132.768	19.5692	1998630555	19.85720242	208418606	19.70412913322698	NA	FALSE	FALSE	NA	NA	NA
ib.06S.12M_am	am1	Alpine ibex	Am	present-day	0	0	NA	-	NA	NA	Italy	7.2	44.3	XY	TRUE	NA	NA	400315860	86.43	328864112	150.444	18.3467	1998566876	19.185426756298313	208419116	18.975457536770374	NA	FALSE	FALSE	NA	NA	NA
ib.08S.12F_am	am2	Alpine ibex	Am	present-day	0	0	NA	-	NA	NA	Italy	7.2	44.3	XX	TRUE	NA	NA	434557648	86.13	358231296	150.408	19.8638	1998606992	20.377643066549698	208420849	20.068572464627145	NA	TRUE	FALSE	NA	NA	NA
ib.22S.12F_am	am3	Alpine ibex	Am	present-day	0	0	NA	-	NA	NA	Italy	7.2	44.3	XX	TRUE	NA	NA	401233570	88.31	337912150	150.447	18.8622	1998528279	19.246849686920147	208412521	19.08034793586326	NA	FALSE	FALSE	NA	NA	NA
py.FR-AbOv2_16140	AOv	Iberian ibex	PyA	ancient	16070 ± 75 BP	19442	19557 - 19176	OxA26671	LAA-2 I30 4012 #198 P-31705	Université Touluse - Jean-Marc Petillon	France	-0.43	43.01	NA	FALSE	outgroup species	NA	162788676	13.65	9222844	60.5593	0.109244	231112750	0.1230314695315752	23582716	0.12023740518654123	ERS22970116	FALSE	FALSE	Phalanx	Laa2	US4012 (C5)
si.AT-SaLn1_270e	SLn1	Siberian ibex	SiH	historic	1750 CE	200	NA	-	NA	Apothekenmuseum Winkler	Austria	13.057	47.8	NA	FALSE	outgroup species	NA	1081407202	36.36	349000328	72.6747	5.70871	1979511354	6.147611210033611	206755630	6.308982323784192	ERS22970117	FALSE	FALSE	Horn	Salzburg?	NA
si.AT-SaLn2_320e	SLn2	Siberian ibex	SiH	historic	1700 CE	250	NA	-	NA	Apothekenmuseum Winkler	Austria	13.057	47.8	NA	FALSE	outgroup species	NA	1164559802	37.51	402635232	69.7195	6.02334	1983662220	6.565635412265172	207155506	6.650753943381529	ERS22970118	TRUE	FALSE	Horn	Salzburg?	NA
py.M518_sn	Py1	Iberian ibex	PyM	present-day	0	0	NA	-	NA	NA	Spain	-	-	NA	FALSE	outgroup species	NA	656978360	90.18	573033756	133.282	28.3909	1997646724	29.635335482097776	208352029	29.511583493807088	NA	TRUE	FALSE	NA	NA	NA
py.V53_vi	Py2	Iberian ibex	PyM	present-day	0	0	NA	-	NA	NA	Spain	-	-	NA	FALSE	outgroup species	NA	400191984	76.37	291223126	149.955	15.3807	1997037930	15.691682910168344	208321203	15.99884022402422	NA	TRUE	FALSE	NA	NA	NA
py.V66_vi	Py3	Iberian ibex	PyM	present-day	0	0	NA	-	NA	NA	Spain	-	-	NA	FALSE	outgroup species	NA	402200692	75.29	285793182	149.916	14.6223	1996388225	14.803546757275736	208254900	15.172246071918325	NA	FALSE	FALSE	NA	NA	NA
py.Z5_hb	Py4	Iberian ibex	PyM	present-day	0	0	NA	-	NA	NA	Spain	-	-	NA	FALSE	outgroup species	NA	423682644	90.75	371913302	132.562	18.2904	1997561505	18.541537658593555	208350892	18.529285717928538	NA	FALSE	FALSE	NA	NA	NA
si.Casi1	Si1	Siberian ibex	SiM	present-day	0	0	NA	-	NA	NA	Kazakhstan	-	-	NA	FALSE	outgroup species	NA	382985740	79.84	288423348	150.441	16.0204	1994732893	16.799840224530907	208187876	16.62369860501743	NA	TRUE	FALSE	NA	NA	NA
si.Casi2	Si2	Siberian ibex	SiM	present-day	0	0	NA	-	NA	NA	Tajikistan	-	-	NA	FALSE	outgroup species	NA	534203310	80.07	403846868	150.45	22.4233	1995296221	23.458295790813118	208202126	23.299670968692407	NA	FALSE	FALSE	NA	NA	NA
nu.ibx20	NuEg	Nubian ibex	NuM	present-day	0	0	NA	-	NA	NA	Egypt	-	-	NA	FALSE	outgroup species	NA	549192312	62.89	324194574	150.027	17.2432	1995366825	17.449467999540666	208210804	17.628848366147075	NA	TRUE	FALSE	NA	NA	NA
nu.ibx61	NuSa	Nubian ibex	NuM	present-day	0	0	NA	-	NA	NA	Saudi Arabia	-	-	NA	FALSE	outgroup species	NA	446250278	81.53	343144566	150.414	18.9411	1994943238	19.518646676463256	208191077	19.836853215390086	NA	FALSE	FALSE	NA	NA	NA
fal.Cafal1	Fal	Markhor	Markhor	present-day	0	0	NA	-	NA	NA	Tajikistan	-	-	NA	FALSE	outgroup species	NA	991509620	81.1	757771202	150.452	42.0158	1993159384	44.377108047850804	208433357	44.39941311313237	NA	TRUE	TRUE	NA	NA	NA
ae.IRCA-C3-1001	Ae1	Bezoar	Bezoar	present-day	0	0	NA	-	NA	NA	Iran	38.63	45.16	NA	FALSE	outgroup species	NA	383560122	84.63	318565456	97.8951	11.6532	1992634590	12.34689987351659	208433357	12.396128432552185	NA	FALSE	TRUE	NA	NA	NA
ae.IRCA-G2-5063	Ae2	Bezoar	Bezoar	present-day	0	0	NA	-	NA	NA	Iran	39.18	47.13	NA	FALSE	outgroup species	NA	369728724	87.07	316317662	98.5923	11.5159	1992734648	12.287650048359493	208433357	12.350719971371953	NA	FALSE	TRUE	NA	NA	NA
ae.IRCA-M12-0008	Ae6	Bezoar	Bezoar	present-day	0	0	NA	-	NA	NA	Iran	34.18	50.34	NA	FALSE	outgroup species	NA	327495634	85.51	275019496	98.7324	10.1549	1992462259	10.77520692137647	208347031	10.772857690911728	NA	TRUE	FALSE	NA	NA	NA
hi.AUST_Boer_942a	HiAu1	Goat	Goat	present-day	0	0	NA	-	NA	NA	Australia	-27.28	-151.83	XX	FALSE	outgroup species	NA	259593054	80.34	186797104	99.4916	6.96388	1981059879	7.2176216378868085	207500017	7.338587167696003	NA	TRUE	FALSE	NA	NA	NA
hi.ITCH-SA-0001	HiCh1	Goat	Goat	present-day	0	0	NA	-	NA	NA	Switzerland	-	-	XX	FALSE	outgroup species	NA	462001414	82.35	360397512	100.496	13.5353	1991940544	14.093628672519863	208308029	14.338998675725403	NA	TRUE	FALSE	NA	NA	NA
hi.FRCH-AL-0002	HiFr1	Goat	Goat	present-day	0	0	NA	-	NA	NA	France	46.69	-0.36	XX	FALSE	outgroup species	NA	416179438	86.23	352917424	99.364	12.9755	1992889084	13.365358753271284	208367103	13.475096287011297	NA	TRUE	FALSE	NA	NA	NA
hi.FRCH-SA-0001	HiFr2	Goat	Goat	present-day	0	0	NA	-	NA	NA	Switzerland/France?	46.57	-0.28	XX	FALSE	outgroup species	NA	410073104	86.41	345933004	98.442	12.6603	1992610187	13.038965693515847	208433357	13.142893754764982	NA	FALSE	TRUE	NA	NA	NA
hi.IRCH-F4-5093	HiIr4	Goat	Goat	present-day	0	0	NA	-	NA	NA	Iran	38.3	46.61	XX	FALSE	outgroup species	NA	392290188	86.99	334911754	98.027	12.0589	1992408695	12.51381850971995	208433357	12.54547367866843	NA	TRUE	TRUE	NA	NA	NA
hi.PCGA06	HiIr6	Goat	Goat	present-day	0	0	NA	-	NA	NA	Iran	-	-	XY	FALSE	outgroup species	NA	498339720	85.97	414046224	125.486	19.3717	1993433662	20.36933348698553	208391044	20.466139807938706	NA	TRUE	FALSE	NA	NA	NA
ov.MOOA-AA10-2191	OvMo	Sheep	Sheep	present-day	0	0	NA	NA	NA	NA	Morocco	NA	NA	NA	FALSE	outgroup species	NA	470275614	83.31	358652218	97.6311	13.0454	1971877145	14.137064957500378	208433357	14.085191517593799	NA	FALSE	TRUE	NA	NA	NA
ov.IROV-AB8-1004	OvIr3	Sheep	Sheep	present-day	0	0	NA	NA	NA	NA	Iran	NA	NA	NA	FALSE	outgroup species	NA	438735026	74.74	302405132	99.5451	11.2213	1968767499	12.476310239827367	208433357	12.595753054056505	NA	FALSE	TRUE	NA	NA	NA
ib.IT-AoMR1_101	AMR	Alpine ibex	NA	historic	26.08.1919	31	NA	-	11978	Zoologischers Museum Zürich	Switzerland	8.561	47.41	XY	FALSE	historic sample	NA	1183035882	55.7	590045200	60.5145	6.79348	1989322004	7.827826128	207556172	7.861729958127576	ERS22970111	TRUE	FALSE	Horn	NA	NA
ib.CH-VsVs1_325	VVs1	Alpine ibex	NA	historic	1695 CE	255	NA	-	Inventar Nr. 2465	Naturhistorisches Museum Winterthur	Switzerland	7.4	46.24	XY	FALSE	historic sample	NA	833205334	50.71	391337478	55.593	4.08513	1968514409	4.533050733661584	205136700	4.510327595980715	ERS22970086	TRUE	FALSE	Horn	Walis	NA
ib.CH-VsVs2_174	VVs2	Alpine ibex	NA	historic	1846 CE	104	NA	-	item on loan	Zoologischers Museum Zürich	Switzerland	7.4	46.24	XY	FALSE	historic sample	NA	767881852	32.13	121626016	94.1775	2.27827	1166609789	1.767034356	144364658	2.8716179867505565	ERS22970087	TRUE	FALSE	Horn cone	Walis	NA
