## Supplementary Table S2 for "Paleogenomic time series reveal past population dynamics and their relevance for the conservation of the Alpine ibex"

population_comparison	model	LL	MaxObsLhood	T_BOT	T_ANCESTRAL_BOT	T_SPLIT	BOTSTRENGTH_BETWEEN_POPS	BOTSTRENGTH_ANCESTRAL_POP	N_POP	N_ANCESTRAL_POP	N_POP_Vs5k	N_POP_Vs8k	N_POP_Ch14k	N_POP_Ch11k	N_POP_Ch10k	N_POP_Ch8k	N_POP_Ch7k
Ch10kCh11k	continuity	-1459881.40663	-1459446.199	1338	1528	NA	0.1400899306	0.1418575818	22810.1197043532	NA	NA	NA	NA	NA	NA	NA	NA
Ch10kCh11k	turn-over	-1459872.0072	-1459446.199	1331	1548	1410	0.120668614	0.1450921051	NA	22765.8740642332	NA	NA	NA	19636.6669010468	6616.23553793554	NA	NA
Ch11kCh14k	continuity	-1275832.75303	-1272889.265	1647	1952	NA	0.2541559793	0.1089163904	26390.4724890607	NA	NA	NA	NA	NA	NA	NA	NA
Ch11kCh14k	turn-over	-1272998.16984	-1272889.265	1739	2061	1798	0.2429708509	0.0622679609	NA	25997.0648121601	NA	NA	297.090865513729	38244.1544645899	NA	NA	NA
Ch7kCh8k	continuity	-918255.22651	-915162.773	962	2867	NA	0.1504459892	0.2464058237	17403.416773176	NA	NA	NA	NA	NA	NA	NA	NA
Ch7kCh8k	turn-over	-915316.77794	-915162.773	944	1758	1726	0.1251900389	0.1735578596	NA	16108.9456555767	NA	NA	NA	NA	NA	3653.58140793417	594836.382093128
Ch8kCh10k	continuity	-1392632.81127	-1386447.815	1192	1409	NA	0.4123133117	0.234864539	21483.7945571416	NA	NA	NA	NA	NA	NA	NA	NA
Ch8kCh10k	turn-over	-1387481.39316	-1386447.815	1484	1579	1485	0.3892412235	0.1842374318	NA	21276.6826912417	NA	NA	NA	NA	2812.32537616274	35428.7941669571	NA
Vs5kVs8k	continuity	-1192718.06874	-1191609.248	887	1073	NA	0.2646540706	0.1374225142	22655.5577862503	NA	NA	NA	NA	NA	NA	NA	NA
Vs5kVs8k	turn-over	-1191638.59788	-1191609.248	733	1316	1074	0.2288033362	0.1314592656	NA	23171.9509755752	14016.1809068773	538.380454170804	NA	NA	NA	NA	NA
