## Supplementary Table S3 for "Paleogenomic time series reveal past population dynamics and their relevance for the conservation of the Alpine ibex"

Sample	Screening	Total_reads	Mapped_reads	Duplicates	Mapped_reads_MQ30	Duplicates_perc	Endogenous_DNA_perc_MQ30
ib.AT-KaGr1_anc	Failed	2886199	532137	399398	82357	75.05548383217105	2.853476146308692
ib.AT-KaMa1_270e	Failed	48	3	0	0	0	0
ib.AT-KaSv1_anc	Failed	2234267	180438	5193	97680	2.877996874272603	4.371903626558509
ib.AT-KaSv2_anc	Failed	4649528	120088	6550	77989	5.454333488774898	1.6773530560521412
ib.AT-OoBh1_anc	Failed	12352875	9397732	1240096	5468833	13.195694450533384	44.27174240814386
ib.AT-OoKb2_anc	Failed	549385	1858	296	99	15.931108719052745	0.0180201498038716
ib.AT-OoWh1_anc	Failed	689647	58870	975	42234	1.656191608629183	6.124002569430448
SGo	Success	1169428	993518	19449	584138	1.9575890924975692	49.95074515062065
SHg	Success	1169689	525234	34040	355651	6.480920884786591	30.405603540770237
ib.AT-SaKm1_305	Failed	4434526	4168498	213657	752611	5.125515233544553	16.97162222072889
SKm	Success	6177116	5580563	337566	2347879	6.048959576300814	38.009307256007496
SLn3	Success	1417834	946346	13901	681384	1.468913061396149	48.058094247986716
SLn4	Success	4423759	4018604	103398	2618865	2.5729830558074394	59.19999258549121
SLu1	Success	1226824	1106097	19243	622472	1.7397208382266653	50.73849223686528
ib.AT-SaLu2_220e	Failed	114	30	0	19	0	16.666666666666664
ib.AT-SaLu3_320e	Failed	1938577	9337	2048	158	21.934240119952875	0.008150308189976462
SLu4	Success	1418862	1225613	25801	751610	2.105150647063959	52.97273448721581
ib.AT-SaSs1_anc	Failed	59286	34519	2791	20966	8.085402242243402	35.3641669196775
ib.AT-StAu1_anc	Failed	479	147	7	100	4.761904761904762	20.876826722338205
ib.AT-StLh1_anc	Failed	2301615	637013	151944	335038	23.852574437256383	14.556648266543275
ib.AT-StRh1_anc	Failed	4585458	899578	13945	635079	1.5501713025440818	13.84984880463413
ib.AT-StSh1_anc	Failed	3282814	25144	5318	11692	21.150174992045816	0.35615785725295435
ib.AT-StSz3_anc	Failed	2259785	158111	4300	104792	2.7196083763937993	4.637255314111741
ib.AT-StWh3_anc	Failed	7808001	48170	10250	16000	21.27880423500104	0.2049180065422635
ib.AT-SzBf1_anc	Failed	1836935	180317	3142	124411	1.7424868426160596	6.772749171854203
Sc	Success	5475303	3480838	61336	2481484	1.762104412787955	45.32140047774525
TZz	Success	2720615	2320644	69006	1542944	2.973571129393392	56.713059363415994
ib.AT-TiZz2_270e	Failed	3144638	2862066	299839	625765	10.476313264613744	19.89942880547777
Str	Success	-	-	-	-	NA	NA
Si	Success	8601388	7579504	112723	5580228	1.4872081339359409	64.87590142428175
Ed1	Success	-	-	-	-	NA	NA
Ed2	Success	-	-	-	-	NA	NA
Ed3	Success	-	-	-	-	NA	NA
Ed4	Success	-	-	-	-	NA	NA
ib.CH-MuMb1_9485	Failed	2242941	1144003	200182	715904	17.498380686064635	31.918093253456064
Ste	Success	2700432	1291960	16478	965243	1.275426483792068	35.744021697269176
Ob1	Success	2691379	2166366	30882	1631529	1.4255208953611715	60.62055920032072
Ob2	Success	5718502	5099456	148859	3709802	2.91911529386664	64.87366796409269
Fi	Success	-	-	-	-	NA	NA
ib.CH-SzDo1_2515	Failed	5482993	609301	78117	386126	12.820756900119973	7.042248640477928
Ka1	Success	4817610	4173577	78143	3032130	1.8723267834761403	62.938469490058345
Ka2	Success	4697128	857294	97459	575058	11.368212071937982	12.242757702153316
Kn	Success	4165567	1791590	22822	1369456	1.2738405550377039	32.87562053377127
Gu	Success	12059594	8066776	156468	6039746	1.9396596608112087	50.082498631380126
ib.CH-UrKl1_2525	Failed	9079145	286035	16683	188142	5.832503015365253	2.0722435868135163
Gi1	Success	2287343	2194434	28981	1586280	1.3206594502272568	69.35033355294767
Gi2	Success	1116653	728494	8881	555183	1.2190903425422859	49.71848909195605
ib.CH-VSGi3_7449	Failed	1582543	40934	3242	26592	7.920066448429179	1.6803334885687151
Gi4	Success	1912412	1008465	12714	790957	1.2607279380047896	41.35913181887585
Gi5	Success	1720364	1306162	16447	967865	1.2591853077948985	56.25931488917462
Gi6	Success	1552620	656436	29558	457835	4.5027999683137425	29.487897875848567
ib.CH-VsGi7_4688	Failed	5687637	813619	56843	567207	6.986439598878591	9.97263010983296
ib.CH-VsGi8_7113	Failed	1204416	226056	67269	110948	29.75767066567576	9.211767362771667
VVs1	Success	-	-	-	-	NA	NA
VVs2	Success	-	-	-	-	NA	NA
Te1	Success	1154706	976385	33255	704956	3.4059310620298344	61.050691691218375
Te11	Success	3342787	2955483	40714	2080495	1.3775751713002578	62.23833585567971
Te12	Success	1998327	1650131	19964	1232704	1.2098433397106048	61.68680100904407
Te13	Success	2470853	2108353	27991	1587029	1.3276239794759226	64.23000477972587
Te14	Success	2397834	1951969	24939	1442537	1.2776329951961327	60.1600027358024
Te15	Success	3195096	2766106	38775	2038922	1.401790097704137	63.81410761992754
Te16	Success	3212426	2928929	39511	2121593	1.3489913890026013	66.04332675678755
Te17	Success	2592280	2067350	162522	1430265	7.861368418506784	55.17401669572731
Te2	Success	2909084	2430379	33500	1810517	1.3783858402331488	62.236669687090505
Te5	Success	53524	43533	368	33813	0.8453357223255921	63.17352963156715
ib.FR-VaTc6_9620	Failed	3456116	977956	13698	738766	1.4006765130537568	21.37561355000816
ib.FR-VaTc7_10990	Failed	7023263	1336646	23969	997347	1.7932197455422003	14.200621562940189
Te8	Success	6891876	2917322	60212	2098075	2.063947689010675	30.4427270600922
AMR	Success	5417891	4958755	69852	3652269	1.4086600366422621	67.41126759471537
AVc1	Success	6332795	5367907	109812	3335050	2.0457135341577266	52.66316057917555
ib.IT-AoVc2_141	Failed	1689315	12460	5668	97	45.48956661316212	0.005741972337900273
Avc3	Success	-	-	-	-	NA	NA
Ppi	Success	-	-	-	-	NA	NA
Vco	Success	-	-	-	-	NA	NA
py.FR-AbOv1_16459	Failed	4163372	49615	2186	32180	4.405925627330444	0.7729311721364317
AOv	Success	4678855	586752	8976	428687	1.5297774869109948	9.162220244055437
py.FR-AbOv3_13735	Failed	3672877	67472	2055	46330	3.0457078491818828	1.2614089717679082
py.FR-AbOv4_14215	Failed	5016238	574518	8303	397109	1.4452114642187015	7.916470470500005
py.FR-AbOv5_13665	Failed	5109044	98246	47949	22324	48.80504040876982	0.43695063107696863
SLn1	Success	1419133	1279339	46503	644100	3.6349239724576523	45.386866488200894
SLn2	Success	999031	905851	23993	499433	2.6486695935645046	49.99174199799606
Te19	Success	11536620	7923696	146414	5714872	1.8477993098170349	49.53679673942628
Te20	Success	20307683	16269001	872956	11521705	5.365762777935782	56.735694564466066
Te21	Success	16465950	10408871	492626	7421400	4.732751515510183	45.0711923697084
Te22	Success	11309032	7036344	116376	5212245	1.6539270962306563	46.089223197882895
Te23	Success	9343992	5833313	794949	3775191	13.627744645281334	40.40233553282152
Te24	Success	22427340	19602767	421081	14340468	2.1480691985983404	63.941903052256755
Te25	Success	9755920	8324482	190829	6240245	2.2923828773970563	63.963675388892085
Te26	Success	12951343	11264518	205904	8220242	1.8278988945643302	63.47018992547723
Te27	Success	23040204	19178926	367044	14105988	1.9137880817726705	61.223364168129756
Te28	Success	10065366	7434508	112749	5613407	1.5165630328193875	55.769526910397495
Te29	Success	14972617	12726924	266330	9419971	2.0926501957582206	62.91465947469304
Te30	Success	15458069	12506097	221860	9511341	1.7740147065867153	61.529942711473204
